# CCR7^+^ DC Define a Type 17 Module in Psoriasis

**DOI:** 10.1101/2024.04.28.591489

**Authors:** Yang Sun, Fangzhou Lou, Xiaojie Cai, Zhikai Wang, Xiuli Yang, Libo Sun, Zhouwei Wu, Zhaoyuan Liu, Yu-Ling Shi, Florent Ginhoux, Honglin Wang

**Author notes:** Correspondence to: Honglin WANG, Ph.D. Precision Research Center for Refractory Diseases, Shanghai General Hospital, Shanghai Jiao Tong University School of Medicine, Shanghai 201620, China. These authors contributed equally (Yang Sun, Fangzhou Lou).

## Abstract

Interleukin (IL)-23 is the master pathogenic cytokine in psoriasis and neutralization of IL-23 alleviates psoriasis. Psoriasis relapses after the withdrawal of IL-23 antibodies, and the persistence of IL-23-producing cells probably contributes to such recurrence. However, the cellular source of IL-23 was unclear, which hinders the development of targeted therapies focusing on modulating IL-23 expression aimed at resolving relapse. Here, we showed that *IL4I1*^+^*CD200*^+^*CCR7*^+^ dendritic cells (CCR7^+^ DC) dominantly produced IL-23 by concomitantly expressing the IL-23A and IL-12B subunits in human psoriatic skin. Deletion of CCR7^+^ DC completely abrogated IL-23 production in a mouse model of psoriasis and enforced expression of IL-23a in CCR7^+^ DC elicited not only αβT cell-driven psoriasis-like skin disease, but also arthritis. CCR7^+^ DC co-localized with CD161^+^ IL-17-producing T cells and KRT17^+^ keratinocytes, which were located in the outermost layers of psoriatic epidermis and strongly exhibited IL-17 downstream signatures. Based on these data, we identified CCR7^+^ DC as the source of IL-23 in psoriasis, which paves the way for the design of therapies focused on manipulating IL-23 production that may resolve the relapse of chronic inflammatory disorders like psoriasis.

**HIGHLIGHTS:**

- *IL4I1*^+^*CD200*^+^*CCR7*^+^ DC are dominant IL-23 producers in psoriasis and its mouse model.
- Psoriatic CCR7^+^ DC likely arise from cDC2.
- CD161 marks all IL-17-producing T cells in psoriatic skin.
- IL-23a overexpression in CCR7^+^ DC elicits an αβT cell-driven mouse model of psoriasis and arthritis.
- CCR7^+^ DC spatially define a type 17 module in psoriatic epidermis.
