## Supplementary material for "CCR7^+^ DC Define a Type 17 Module in Psoriasis": Su

### Sheet: Sheet1
Supplementary Table 1
Gene lists used in this study
Gene list	Use	Species	Genes
cDC1 genes	Scoring DC for scatter plots in Fig. 2F	human	DNASE1L3, C1orf54, S100B, CLEC9A, TACSTD2, IRF8, SNX3, CPVL, WDFY4, CPNE3, DUSP4, CADM1, PPIF, TAP1, MZT2A, NAAA, CDC42EP3, BASP1, PPT1, HLA-DOB, RPL8, TXN, TCEA3, NAP1L1, PSME1, EEF1B2, CCND1, HLA-DPB1, RUBCNL, VMO1, PSMB9, TMEM14A, RPL4, PPA1, LTB, PLCD1, SQSTM1, CYB5R3, RPL21, GSTM4, PPY, ICAM3, G3BP2, SLC25A6, UCP2, FNBP1, ATP1A1, RPS23, GYPC, RPL18A, FKBP1B, RPLP1, HLA-C, TUBB2A, SAT1, MYC, …
cDC2 genes	Scoring DC for scatter plots in Fig. 2F	human	G0S2, C15orf48, AREG, CD1C, CXCL8, TIMP1, INSIG1, IL1R2, REL, CST7, CCR7, GPAT3, CD1E, PLAUR, CLEC10A, EREG, SAMSN1, CYTIP, IL1B, NFKB1, RALA, LITAF, BCL2A1, SRGN, FCER1A, IFITM3, CD1B, STX11, ATP1B3, KYNU, TNFAIP8, CCND2, NAMPT, PKIB, NINJ1, NFE2L2, SELENOK, GSN, NLRP3, CD52, PIM3, IL1RN, CREM, HLA-DQB1, CD40, SERPINB9, THAP2, CD1A, TXNRD1, ALOX15, TMEM123, TRAF1, GADD45A, JAML, EMP3, COTL1, SLC…
DC3 genes	Scoring DC for scatter plots in Fig. 2F	human	S100A8, S100A9, CXCL3, CCL20, IL1B, CCL3, CXCL2, CCL3L1, CCL4, EREG, SOD2, CXCL8, BCL2A1, APOE, CXCL1, FABP5, IL1RN, CCL4L2, IFIT3, LYPD3, FCN1, PTGS2, ISG15, C5AR1, PMAIP1, IFIT2, PLAUR, CYTOR, IL6, G0S2, OLR1, CSTA, AREG, THAP2, BTG1, EMP2, ISG20, MT2A, WTAP, SAMSN1, MT1X, CHMP1B, CEBPB, IER3, TWISTNB, PELI1, TNFAIP3, MIR155HG, IL10, SRGN, TNFAIP8, NFKBIA, CTSL, KYNU, RILPL2, ATP2B1-AS1, EHD1, …
Gene list	Use	Species
cDC1 genes	Scoring DC for scatter plots in Fig. 3C	mouse	Irf8, Naaa, Plbd1, Ifi205, Txndc16, Cst3, Naga, Wdfy4, H2afz, Mpeg1, Tmsb10, Ckb, Gng10, Itga1, Klrb1b, Tnni2, H2-Eb1, H2-Aa, Cadm1, Pfkp, H2-DMb1, H2-Ab1, Slc25a20, Gpr141b, Itgb7, Havcr2, Jaml, Itgae, Cd74, Dnase1l3, Xcr1, Rab7b, Cd52, Klrk1, Ppm1m, Fgl2, Ppt1, Hepacam2, Lsp1, Cd24a, H2-DMa, Psmb9, Lmo1, Ahr, Plp2, Sult1a1, Atox1, Eef1b2, Pafah1b3, Cd9, Rala, Psme1, Gpr171, Actg1, Arsb, Cytip, …
cDC2 genes	Scoring DC for scatter plots in Fig. 3C	mouse	Apod, Arap2, Timd4, Cd7, Nr4a3, Cenpa, Trf, Cytip, Mgl2, Ramp3, P2ry10, Klrd1, Antxr2, Crem, Il1b, Pmaip1, H2-Aa, Sub1, Vps37b, H2-Ab1, Cd74, H2-Eb1, Plet1, Tcf4, Cmtr1, Tnip3, Scd1, Got1, Bst2, Il7r, Ctnna1, Dusp5, Foxp1, Gpr171, Napsa, Dusp14, Gng10, Lmnb1, Pde4b, Tspan13, Samsn1, Ddx6, Etv3, Avpi1, Map4k4, Cd209d, Fyn, Xylt1, Gpr183, Gcnt2, Flt3, Cd83, Gm2a, Gfpt1, Cd14, Casp6, Jak2, H2-DMb1, …
DC3 genes	Scoring DC for scatter plots in Fig. 3C	mouse	Ear2, Mgl2, Mmp12, Flrt3, Lyz1, Slc7a11, Ccl17, Ccr2, Cd209a, H2-DMb1, H2-Aa, Errfi1, Klrb1b, H2-Ab1, Plbd1, Cd74, Lmo4, Tnip3, Lmo1, Il1b, Clec4b1, Mcub, Ptgs2, H2-Eb1, Ccr5, Wnt11, Csf2rb, Gm2a, Fn1, Zyx, Flt1, Adam8, Emb, H2afz, Il7r, Naaa, Olfm1, Lgals3, Ccl9, Plaur, Ptprc, Ramp3, Cd209d, H2-DMa, Crip1, Mpp6, Sod1, Ltb4r1, Etv3, Cd14, Bhlhe40, Ahr, Dusp5, S100a6, Nfe2l2, S100a10, Vim, Cd44, R…
